# Subjugating Translational Inhibition in Response to Ribosomal Protein Insufficiency by a Herpesvirus Ribosome-Associated Protein

**DOI:** 10.1101/2020.10.11.334607

**Authors:** Elizabeth I. Vink, John Andrews, Carol Duffy, Ian Mohr

## Abstract

In addition to being required for protein synthesis, ribosomes and ribosomal proteins (RPs) also regulate mRNA translation in uninfected and virus-infected cells. By individually depleting 85 RPs using RNAi, we found overall protein synthesis in uninfected primary fibroblasts was more sensitive to RP-depletion than those infected with herpes simplex virus-1 (HSV-1). Although representative RP-depletion (uL3, uS4, uL5) inhibited protein synthesis in cells infected with other DNA viruses, HSV-1-infected cell protein synthesis unexpectedly endured and required a single virus-encoded gene product, VP22. During individual RP-insufficiency, VP22-expressing HSV-1 replicated better than a VP22-deficient variant. Furthermore, VP22 cosedimented with ribosomes and polyribosomes in infected cells. This identifies VP22 as a virus-encoded, polyribosome-associated protein that compensates for RP-insufficiency to support viral protein synthesis and replication. Moreover, it reveals an unanticipated class of virus-encoded, ribosome-associated effectors that reduce the dependence of protein synthesis upon RPs and broadly support translation during physiological stress such as infection.
