## Supplemental Table 1 for "Subjugating Translational Inhibition in Response to Ribosomal Protein Insufficiency by a Herpesvirus Ribosome-Associated Protein"

### Sheet: Sheet1
Ribosome Protein siRNA		Cell Number	P-Value
New Nomenclature	Old Nomenclature
	Control	131875			P-values calculated by ANOVA with multiple comparisons (siRP vs siControl)
eL40	RPL40	124167	NS		NS = not significant
uL15	RPL27A	118333	NS
uL30	RPL7	100833	NS
eL18	RPL18	100000	NS
eL34	RPL34	119167	NS
eS25	RPS25	109167	NS
eL38	RPL38	97500	NS
uL16	RPL10	135000	NS
eS7	RPS7	90833.3	NS
eL30	RPL30	101667	NS
	Control	124167
eL6	RPL6	80000	0.0219
eL20	RPL18A	110833	NS
uL1	RPL10A	77500	0.0143
eS26	RPS26	88333.3	NS
eS10	RPS10	108333	NS
eL43	RPL37A	83333.3	0.0389
eL21	RPL21	93333.3	NS
uL18	RPL5	120000	NS
uL5	RPL11	77500	0.0143
	RPS27L	101667	NS
	Control	62500
	RPL10L	73333.3	NS
eL29	RPL29	77500	NS
eL43	RPL37A	55000	NS
eL22	RPL22	77500	NS
eL42	RPL36A	86666.7	NS
eS24	RPS24	55833.3	NS
	RPL3L	68333.3	NS
uL23	RPL23A	80000	NS
	RPL36AL	65000	NS
uL2	RPL8	60833.3	NS
	Control	113667
eL28	RPL28	130667	NS
eL41	RPL41	121333	NS
uS10	RPS20	93333.3	NS
eS17	RPS17	85333.3	NS
eS28	RPS28	84666.7	NS
uS19	RPS15	97333.3	NS
eL27	RPL27	93333.3	NS
	RPS4Y1	124667	NS
uL4	RPL4	115000	NS
	RPS4Y2	125000	NS
	Control	81119.4
uL11	RPL12	68666.7	NS
eL13	RPL13	78000	NS
uL13	RPL13A	80666.7	NS
eL14	RPL14	58000	NS
eL15	RPL15	66000	NS
uL22	RPL17	80000	NS
eL19	RPL19	64033.3	NS
eL24	RPL24	89200	NS
uL24	RPL26	81433.3	NS
eL31	RPL31	66033.3	NS
	Control	93166.7
eL32	RPL32	79666.7	NS
uL29	RPL35	79333.3	NS
eL33	RPL35A	72000	NS
eL36	RPL36	69666.7	NS
eL37	RPL37	78666.7	NS
eL39	RPL39	63333.3	NS
	RPL39L	94000	NS
eL8	RPL7A	61000	NS
	RPL7L1	79583.3	NS
uL6	RPL9	81000	NS
	Control	83666.7
uL10	RPLP0	70666.7	NS
P1	RPLP1	64666.7	NS
P2	RPLP2	68666.7	NS
uS17	RPS11	49333.3	NS
eS12	RPS12	66000	NS
uS15	RPS13	51333.3	NS
uS11	RPS14	59333.3	NS
uS8	RPS15A	70666.7	NS
uS9	RPS16	86666.7	NS
uS13	RPS18	88666.7	NS
	Control	75333.3
eS19	RPS19	61333.3	NS
uS5	RPS2	70000	NS
eS21	RPS21	54666.7	NS
uS12	RPS23	81333.3	NS
eS31	RPS27A	52666.7	NS
uS14	RPS29	84666.7	NS
eS1	RPS3A	62000	NS
	RPS4X	68666.7	NS
uS7	RPS5	59333.3	NS
eS6	RPS6	64666.7	NS
	Control	92666.7
eS8	RPS8	61333.3	NS
uS4	RPS9	68000	NS
uL3	RPL3	59333.3	NS
eS27	RPS27	64666.7	NS
	Control	56666.7
uS3	RPS3	30000	0.029
	Control	56666.7
uL23	RPL23	29166.7	NS
