## Supplemental Table 2 for "Subjugating Translational Inhibition in Response to Ribosomal Protein Insufficiency by a Herpesvirus Ribosome-Associated Protein"

### Sheet: Sheet1
Ribosome protein		35S incorporation relative to nonsilencing control
New Nomenclature	Old nomenclature	Mock	HSV1
uS11	RPS14	0.160051	0.783284
uS4	RPS9	0.162595	0.774032
eS6	RPS6	0.166117	0.382278
	RPS27L	0.179888	0.504783
uS17	RPS11	0.219813	0.748468
uS7	RPS5	0.220175	0.534677
uS9	RPS16	0.223141	0.549254
eS1	RPS3A	0.235818	0.513465
eL28	RPL28	0.235987	0.258406
uL3	RPL3	0.238948	0.709716
uS15	RPS13	0.243029	0.614726
uS8	RPS15A	0.281144	0.570945
uS10	RPS20	0.296411	1.0428
eL38	RPL38	0.29942	0.796964
eL6	RPL6	0.309315	1.36399
eS24	RPS24	0.310898	0.577578
	RPS4X	0.31492	0.804273
uL1	RPL10A	0.325511	2.73126
eS21	RPS21	0.325817	0.414848
eS19	RPS19	0.339113	0.733095
uL4	RPL4	0.342206	0.505719
eL31	RPL31	0.360382	0.869588
uL16	RPL10	0.366338	1.15316
P2	RPLP2	0.371471	0.975044
uL18	RPL5	0.371578	0.561825
eS8	RPS8	0.377949	0.857365
eS7	RPS7	0.407902	0.599504
uL5	RPL11	0.448344	1.32739
uS19	RPS15	0.450187	0.880635
eL18	RPL18	0.452375	0.67609
uS5	RPS2	0.452476	0.844007
	RPS4Y1	0.46074	0.598304
uL2	RPL8	0.473479	0.304038
eL21	RPL21	0.482806	0.784387
eS31	RPS27A	0.485117	0.668157
	RPL3L	0.506029	2.44569
eL36	RPL36	0.517351	0.713616
eL20	RPL18A	0.535525	1.42198
uS3	RPS3	0.538438	0.760459
eL22	RPL22	0.54143	0.774708
eL27	RPL27	0.550982	0.776611
uL23	RPL23A	0.558382	0.735459
eS28	RPS28	0.558401	0.447144
uL24	RPL26	0.559092	0.919113
eL30	RPL30	0.570914	0.802993
uS14	RPS29	0.576595	0.844892
eS12	RPS12	0.577217	0.788529
eS25	RPS25	0.578797	0.802989
eL39	RPL39	0.579305	0.895248
eL14	RPL14	0.59013	1.01921
eL32	RPL32	0.615622	0.832259
eS10	RPS10	0.63053	2.0385
eL24	RPL24	0.644549	0.819958
eL29	RPL29	0.647306	0.652407
P1	RPLP1	0.6474	0.734676
eL42	RPL36A	0.655928	0.797103
eL8	RPL7A	0.65675	0.717171
uL29	RPL35	0.673966	0.753555
uL6	RPL9	0.690722	1.07203
eL33	RPL35A	0.692476	0.781245
eS17	RPS17	0.708059	1.16224
eL40	RPL40	0.711727	0.852304
uL22	RPL17	0.714177	0.972862
eS27	RPS27	0.724616	0.896438
eS26	RPS26	0.731728	2.07802
uL30	RPL7	0.736831	1.23467
eL19	RPL19	0.759561	0.790813
uL14	RPL23	0.776791	0.572216
	RPL36AL	0.795081	0.435909
uS13	RPS18	0.796828	0.848159
	RPL7L1	0.814933	0.942596
eL43	RPL37A	0.817064	1.1494
uL11	RPL12	0.833104	1.01751
	RPL39L	0.834943	0.961829
eL34	RPL34	0.862143	0.979701
eL37	RPL37	0.912871	0.869908
uL15	RPL27A	0.93428	0.883313
eL41	RPL41	0.942186	1.09587
uL10	RPLP0	0.997661	0.710595
	RPL10L	0.998197	0.585755
uS12	RPS23	1.04214	0.750805
eL15	RPL15	1.101	0.776949
eL13	RPL13	1.16823	0.771357
	RPS4Y2	1.2692	0.609743
uL13	RPL13A	1.73474	0.847787
